# Elucidating the structural basis for ligand binding and translocation in conserved insect odorant receptor co-receptors

**DOI:** 10.1101/2023.05.05.539596

**Authors:** Jody Pacalon, Guillaume Audic, Justine Magnat, Manon Philip, Jérôme Golebiowski, Christophe J. Moreau, Jérémie Topin

**Affiliations:** Université Côte d’Azur, Institut de Chimie de Nice UMR7272, CNRS, France; Univ. Grenoble Alpes, CNRS, CEA, IBS, F-38000 Grenoble, France; Department of Brain & Cognitive Sciences, DGIST, 333, Techno JungAng, Daero, HyeongPoong Myeon, Daegu, 711-873, Republic of Korea

**Keywords:** insect olfaction, molecular modeling, electrophysiology, ion channels.

## Abstract

In numerous insects, the olfactory receptor family forms a unique class of heteromeric cation channels. Recent progress in resolving the odorant receptor structures offers unprecedented opportunities for deciphering their molecular mechanisms of ligand recognition. Unexpectedly, these structures in apo or ligand-bound states did not reveal the pathway taken by the ligands between the extracellular space and the deep internal cavities. By combining molecular modeling with electrophysiological recordings, we identified amino acids involved in the dynamic entry pathway and the binding of VUAA1 to *Drosophila melanogaster*’s odorant receptor co-receptor (Orco). Our results provide new evidence for the exact location of the agonist binding site and a detailed and original mechanism of ligand translocation controlled by a network of conserved residues. These findings would explain the particularly high selectivity of Orcos for their ligands.
