## Supplementary material for "Elucidating the structural basis for ligand binding and translocation in conserved insect odorant receptor co-receptors": Datasup: Dataset S2.xlsx

### Sheet: Feuil1
R1 O3 (full)		R2 O3 (full)		R4 O3 (full)		R5 O4 (full)		R11 O3 (full)		R12 O2 (full)		R20 03 (full)
Residue	Frequency	Residue	Frequency	Residue	Frequency	Residue	Frequency	Residue	Frequency	Residue	Frequency	Residue	Frequency		Residue	Mutated position
Y397	0.971	Y397	0.832	Y397	0.923	I305	0.826	Y397	0.879	Y397	0.655	I153	0.929		Residue	No mutated position
W150	0.865	K373	0.796	T80	0.915	K304	0.824	W150	0.871	I153	0.623	P180	0.924
T80	0.843	F83	0.714	T154	0.887	N72	0.824	I79	0.706	W150	0.62	L179	0.888
I153	0.842	W150	0.711	Y390	0.864	Q301	0.817	T80	0.663	Q380	0.525	W150	0.859			Residue	Mean frequency
T393	0.73	S146	0.665	G76	0.863	N306	0.777	K373	0.632	Y390	0.489	T154	0.807
Y390	0.711	Y400	0.647	F83	0.799	V160	0.765	Y390	0.62	T154	0.487	K182	0.796		Entry	Y390	0.472143
G76	0.647	M210	0.573	T393	0.722	Y311	0.703	I153	0.58	T393	0.44	R178	0.751		Vestibules	I79	0.444857
T154	0.64	T80	0.46	W150	0.7	M162	0.684	G76	0.534	I79	0.397	Y397	0.631			T80	0.556857
K182	0.613	I79	0.439	K182	0.675	N309	0.513	T154	0.499	S146	0.386	V160	0.589			W150	0.684
I79	0.539	Q404	0.427	I79	0.652	K161	0.455	K182	0.473	T80	0.375	T80	0.48			I181	0.171857
G157	0.439	A149	0.392	G157	0.637	I79	0.326	Q380	0.403	K373	0.36	M162	0.432			V206	0.107857
V394	0.372	I153	0.37	I181	0.635	Y318	0.287	V394	0.388	G76	0.348	Y390	0.413			K373	0.360714
D158	0.356	G396	0.325	I153	0.607	V315	0.271	Y400	0.357	Y400	0.32	S159	0.396			Y397	0.698714
P180	0.353	T393	0.306	V206	0.514	S75	0.263	A149	0.346	S75	0.3	K161	0.395		Binding site	F83	0.324286
Y400	0.343	D158	0.297	E73	0.486	S159	0.247	N72	0.342	F83	0.241	D158	0.389			F84	0.0222857
Q380	0.305	H86	0.254	M210	0.444	T168	0.195	T393	0.332	V394	0.226	G157	0.375			S146	0.225571
E73	0.288	V206	0.24	V394	0.365	W150	0.162	S146	0.259	L377	0.225	K373	0.353			M210	0.191143
K373	0.277	S370	0.234	D158	0.333	T80	0.162	K383	0.247	E73	0.221	Q380	0.305			Y400	0.243571
F83	0.237	Q380	0.231	A147	0.287	K407	0.139	E73	0.231	N72	0.207	I181	0.304
S146	0.214	Y390	0.208	T151	0.284	D158	0.133	L377	0.223	M210	0.193	N77	0.227
L377	0.194	T154	0.152	N72	0.276	N169	0.125	I384	0.155	L376	0.175	T393	0.203
V389	0.19	F84	0.145	Q380	0.189	L298	0.12	N388	0.152	Q404	0.159	F156	0.181
N77	0.181	N214	0.129	M162	0.162	Y300	0.115	F83	0.152	A149	0.147	I176	0.176
N72	0.172	G157	0.122	V160	0.157	F83	0.114	Q404	0.127	K182	0.127	P177	0.166
Q404	0.164	G76	0.122	L377	0.135	T303	0.113	P180	0.127	G157	0.114	V164	0.144
I181	0.155	H366	0.121	N77	0.129	E73	0.111	S75	0.103	Y379	0.102	G76	0.14
F156	0.137	P180	0.109	K373	0.107	V163	0.106	N385	0.099	V160	0.09	V394	0.134
M210	0.121	R178	0.108	P180	0.07	G76	0.085	A391	0.086	V163	0.09	E73	0.115
L179	0.105	F156	0.104	N388	0.053	L403	0.083	I181	0.083	F156	0.087	I79	0.055
A149	0.049	T369	0.089	F156	0.052	D165	0.082	G386	0.08	N169	0.074	T81	0.041
N214	0.045	S159	0.088	Y400	0.037	T314	0.081	A401	0.061	S159	0.056	I60	0.039
S75	0.041	L179	0.084	I384	0.03	L406	0.077	R178	0.058	N214	0.055	L377	0.038
N63	0.018	L376	0.082	K161	0.027	G157	0.069	N77	0.036	M162	0.054	S146	0.034
N388	0.017	V394	0.077	S159	0.024	K182	0.065	E70	0.034	E69	0.048	V174	0.021
S159	0.015	Y379	0.075	S146	0.021	V310	0.044	N214	0.023	E70	0.045	S183	0.018
G396	0.011	N72	0.069	V163	0.012	T154	0.042	F156	0.016	D165	0.043	M64	0.014
S213	0.01	V389	0.06	V164	0.012	H166	0.042	V387	0.016	K383	0.041	F83	0.013
A401	0.007	V160	0.054	V174	0.01	V71	0.037	M210	0.007	S170	0.04	N72	0.012
K383	0.005	L377	0.05	L179	0.008	E70	0.037	V389	0.007	V164	0.039	N385	0.01
N67	0.005	I176	0.049	S75	0.007	G307	0.032	H86	0.006	I172	0.035	L376	0.008
V160	0.003	A401	0.048	V389	0.007	V164	0.025	D158	0.004	V389	0.026	S171	0.008
K161	0.002	K182	0.044	N385	0.006	V308	0.025	T151	0.003	S171	0.024	N63	0.008
I384	0.002	K161	0.04	E70	0.006	S170	0.025	G396	0.002	N388	0.02	N388	0.007
N385	0.002	P177	0.037	F84	0.004	I153	0.02	S213	0.002	N77	0.02	S75	0.006
F392	0.001	S75	0.031	K383	0.003	I172	0.02	F84	0.001	P173	0.019	F84	0.006
L376	0.001	K383	0.026	R178	0.001	S171	0.017	V206	0.001	K161	0.018	K383	0.005
I176	0.001	I181	0.026	E69	0.001	V404	0.013	T142	0.001	R178	0.014	V389	0.005
K486	0.001	N388	0.021	E175	0.001	E167	0.011	K161	0.001	T143	0.01	V163	0.003
D217	0.001	E73	0.021	D165	0.001	A312	0.008	S370	0.001	N385	0.009	V71	0.001
H407	0	M162	0.02	F155	0.001	N77	0.004	G157	0.001	D158	0.008	Y400	0.001
		N385	0.015	N63	0	F156	0.002	V71	0.001	V174	0.007	E70	0.001
		S213	0.013	H166	0	Q405	0.002	Y379	0.001	I384	0.004	I172	0.001
		I384	0.01	H86	0	V174	0.002	T143	0	H166	0.004	F155	0.001
		F155	0.008	N67	0	E69	0.001			T168	0.003	Q404	0.001
		V163	0.007	Q404	0					A401	0.003	Q202	0.001
		N77	0.005							N67	0.003	I384	0.001
		F392	0.005							G396	0.003	V387	0.001
		V164	0.004							I176	0.002	A149	0
		T168	0.003							E167	0.001
		E70	0.003							E175	0.001
		A391	0.001							N63	0.001
		S209	0.001							F155	0.001
		V174	0.001							V71	0.001
		Y195	0
		L82	0
		A147	0
		V387	0
		K486	0
		E69	0
		D165	0
		G386	0
		D217	0

### Sheet: Feuil2
R2 03 (b)		R2 03 (c)		R2 03 (d)
Residue	Frequency	Residue	Frequency	Residue	Frequency
K373	1	K373	0.982	S146	0.995
Q380	0.876	T80	0.793	F83	0.992
Y379	0.861	F83	0.787	Y397	0.971
I79	0.825	I79	0.757	Y400	0.929
G76	0.818	W150	0.686	W150	0.924
L376	0.737	Y397	0.68	K373	0.918
Y397	0.518	Q380	0.604	M210	0.835
N72	0.496	G76	0.562	Q404	0.65
L377	0.489	D158	0.521	A149	0.597
T80	0.489	P180	0.515	T80	0.542
Y390	0.467	Y400	0.479	G396	0.496
V394	0.38	L376	0.396	I79	0.485
S75	0.307	F84	0.385	H86	0.387
T393	0.277	M210	0.314	S370	0.357
D158	0.226	T154	0.231	I153	0.341
P180	0.109	N72	0.219	V206	0.339
K182	0.08	V206	0.219	T393	0.268
W150	0.015	I181	0.213	D158	0.205
I153	0.015	L377	0.166	N214	0.197
E73	0.007	K182	0.166	H366	0.184
F83	0.007	S146	0.154	F84	0.175
K383	0	Y390	0.136	T369	0.135
		E73	0.095	A401	0.072
		Y379	0.089	G76	0.022
		V394	0.083	S213	0.02
		S75	0.077	I181	0.014
		N77	0.047	T154	0.009
		T393	0.041	F392	0.007
		V160	0.024	P180	0.004
		E70	0.024	A147	0.001
		S159	0.006	L82	0.001
		A401	0.006	S209	0.001
		Q404	0.006	D217	0.001
		A149	0	E73	0.001
				N77	0
